# Differential cell type-specific function of the aryl hydrocarbon receptor and its repressor in diet-induced obesity and fibrosis

**DOI:** 10.1101/2024.02.22.581524

**Authors:** Frederike J. Graelmann, Fabian Gondorf, Yasmin Majlesain, Birte Niemann, Katarina Klepac, Marlene Gottschalk, Michelle Mayer, Irina Iriady, Philip Hatzfeld, Sophie K. Lindenberg, Klaus Wunderling, Christoph Thiele, Zeinab Abdullah, Wei He, Karsten Hiller, Kristian Händler, Marc D. Beyer, Thomas Ulas, Alexander Pfeifer, Charlotte Esser, Heike Weighardt, Irmgard Förster, Laia Reverte-Salisa

## Abstract

The aryl hydrocarbon receptor (AhR) is a ligand-activated transcription factor regulating xenobiotic responses as well as physiological metabolism. Dietary AhR ligands activate the AhR signaling axis in the intestine and throughout the organism, whereas AhR activation is negatively regulated by the AhR repressor (AhRR). While AhR-deficient mice are known to be resistant to diet-induced obesity (DIO), we here demonstrate that AhRR deficiency also leads to a robust, but not as profound protection from DIO and hepatosteatosis. Under conditions of DIO, AhRR^-/-^ mice did not accumulate TCA cycle intermediates in the circulation in contrast to wild-type (WT) mice, indicating protection from metabolic dysfunction. This effect could be mimicked by dietary supplementation of AhR ligands in WT mice. Because of the predominant expression of the AhRR in myeloid cells, AhRR-deficient macrophages were analyzed for changes in metabolism and showed major metabolic alterations regarding oxidative phosphorylation and mitochondrial activity as well as increased expression of genes involved in *de novo* lipogenesis and mitochondrial biogenesis. Mice with a genetic deficiency of the AhRR in myeloid cells did not show alterations in weight gain after high fat diet (HFD) but demonstrated ameliorated liver damage compared to control mice. Further, deficiency of the AhR in myeloid cells also did not affect weight gain but led to enhanced liver damage and adipose tissue fibrosis compared to controls. Although conditional ablation of either the AhR or AhRR in myeloid cells did not recapitulate the phenotype of the global knockout, our findings suggest that enhanced AhR signaling in myeloid cells deficient for AhRR protects from diet-induced liver damage and fibrosis, whereas myeloid cell-specific AhR deficiency is detrimental.
