## Supplementary Table 1 for "Differential cell type-specific function of the aryl hydrocarbon receptor and its repressor in diet-induced obesity and fibrosis"

### Sheet: Hallmark
pathway	pval	padj	log2err	ES	NES	size	leadingEdge
HALLMARK_MYC_TARGETS_V1	1.94701e-09	9.73504e-08	0.774939	0.688103	2.12009	194	c("Myc", "Eprs", "Iars", "Gnl3", "Xpot", "Ddx21", "Syncrip", "Eif4g2", "Eif2s1", "Xpo1", "Vdac3", "Abce1", "Eif2s2", "Odc1", "Nop16", "Usp1", "Hspd1", "Ncbp2", "Fbl", "Psmd14", "Etf1", "Hnrnpa1", "Eif4a1", "Rad23b", "Eif4e", "Prpf31", "Ctps", "Psmc6", "Dhx15", "Nme1", "Nhp2", "Ndufab1", "Tyms", "Nolc1", "Ran", "Hnrnpa3", "Hnrnpu", "Eif3j1", "Tomm70a", "Cyc1", "Ncbp1", "Cct3", "Hnrnpa2b1", "Ccna2"…
HALLMARK_G2M_CHECKPOINT	3.30659e-05	0.000731972	0.557332	0.583882	1.78089	187	c("Slc7a5", "Myc", "Slc7a1", "Atf5", "Top2a", "Kif11", "Dkc1", "Uck2", "Syncrip", "Mki67", "Xpo1", "Dmd", "Kif5b", "Odc1", "Cul5", "Tpx2", "Prc1", "Racgap1", "Slc38a1", "Rad23b", "Hif1a", "Smc4", "Mtf2", "Nusap1", "Dbf4", "Nolc1", "Hnrnpu", "Lmnb1", "Top1", "Dr1", "Ccna2", "Kmt5a", "Cdk4", "Bub1", "Cenpf", "Cdc27", "Hus1", "Prmt5", "Amd1", "Tfdp1", "Ezh2", "Nsd2", "Nup50", "Gspt1", "Ube2c", "G3bp…
HALLMARK_MTORC1_SIGNALING	4.39183e-05	0.000731972	0.557332	0.593204	1.80641	185	c("Slc7a5", "Trib3", "Ddit3", "Elovl6", "Asns", "Mthfd2", "Phgdh", "Bhlhe40", "Acaca", "Tes", "Ak4", "Slc7a11", "Slc1a5", "Hk2", "Hspa9", "Nampt", "Sla", "Eprs", "Ctsc", "Txnrd1", "Tfrc", "Eef1e1", "Gtf2h1", "Xbp1", "Adipor2", "Eif2s2", "Serp1", "Atp2a2", "Actr2", "Stard4", "Hspd1", "Psmd14", "Etf1", "P4ha1", "Hmgcr", "Arpc5l", "Map2k3", "Cct6a", "Cyb5b", "Rab1a", "Shmt2", "Psmc6", "Glrx", "Cacyb…
HALLMARK_E2F_TARGETS	0.000209899	0.00262374	0.518848	0.553702	1.70501	196	c("Myc", "Mthfd2", "Top2a", "Tfrc", "Syncrip", "Mki67", "Eif2s1", "Xpo1", "Smc6", "Usp1", "Racgap1", "Dck", "Tbrg4", "Ctps", "Smc4", "Ipo7", "Nme1", "Cse1l", "Cbx5", "Nolc1", "Atad2", "Nbn", "Ran", "Pole4", "Lyar", "Lmnb1", "Cnot9", "Anp32e", "Cdk4", "Nop56", "Hus1", "Bub1b", "Ezh2", "Pcna", "Gspt1", "Ccne1", "Tra2b", "Pa2g4", "Mcm5", "Birc5", "Tcf19", "Ppp1r8", "Mcm2", "Cdc25a", "Rfc1", "Ranbp1"…
HALLMARK_ESTROGEN_RESPONSE_EARLY	0.00103599	0.010021	0.45506	0.579216	1.68688	136	c("Slc7a5", "Hr", "Rasgrp1", "Myc", "Papss2", "Olfm1", "Bhlhe40", "Egr3", "Kazn", "Cbfa2t3", "Slc7a2", "Fasn", "Fkbp5", "Rab31", "Klf4", "Il6st", "Xbp1", "Ablim1", "Mreg", "Rara", "Rbbp8", "Sh3bp5", "Rps6ka2", "Siah2", "Snx24", "Ugcg", "Slc16a1", "Slc2a1", "Stc2", "Cish", "Ovol2", "Med13l", "Slc39a6", "Aff1", "Rrp12", "Cd44", "Isg20l2", "Slc26a2", "Tmem164", "Abhd2")
HALLMARK_MYC_TARGETS_V2	0.00120252	0.010021	0.45506	0.707147	1.81363	58	c("Myc", "Hk2", "Gnl3", "Pprc1", "Prmt3", "Nop16", "Hspd1", "Tbrg4", "Nip7", "Nop2", "Nolc1", "Mrto4", "Wdr43", "Bysl", "Cdk4", "Nop56", "Mphosph10", "Srm", "Rrp12", "Rrp9", "Utp20", "Ndufaf4", "Pa2g4", "Mcm5", "Ppan", "Ddx18", "Hspe1", "Farsa", "Grwd1", "Imp4", "Noc4l", "Pes1")
HALLMARK_TNFA_SIGNALING_VIA_NFKB	0.00164436	0.0117455	0.45506	-0.525518	-1.5877	175	c("Ccrl2", "Fos", "Tnfrsf9", "Btg2", "Lif", "Bmp2", "Zfp36", "Nr4a2", "Cd83", "Dusp1", "Il1b", "Junb", "Abca1", "Nr4a1", "Tubb2a", "Pde4b", "Vegfa", "Fosb", "Atf3", "Sdc4", "Ackr3", "Ifit2", "Per1", "Bcl6", "Serpine1", "Nfil3", "Dusp5", "Pfkfb3", "Tnfaip3", "Cdkn1a", "Zc3h12a", "Sat1", "Tsc22d1", "Pnrc1", "Il7r", "Tgif1", "Cxcl2", "Tnfaip2", "Fosl2", "Ier3", "Btg1", "Marcks", "Tiparp", "Icosl", "…
HALLMARK_INTERFERON_ALPHA_RESPONSE	0.00281364	0.0175853	0.431708	-0.607447	-1.66866	86	c("Ccrl2", "Trim25", "Irf7", "Tmem140", "Il15", "Ifit3", "Ifit2", "Lpar6", "Trafd1", "Ly6e", "Epsti1", "Rtp4", "Rsad2", "Ifitm2", "Uba7", "Ddx60", "Dhx58", "Psmb9", "Slc25a28", "Lgals3bp", "Txnip", "Parp14", "Mvb12a", "Plscr1", "Rnf31", "Ifitm1", "Sp110", "Parp9", "Irf1", "Ogfr", "Helz2", "Trim14")
HALLMARK_UNFOLDED_PROTEIN_RESPONSE	0.00580729	0.0322627	0.407018	0.556515	1.57777	104	c("Slc7a5", "Asns", "Mthfd2", "Aldh18a1", "Atf4", "Hspa9", "Dkc1", "Iars", "Xpot", "Xbp1", "Eif2s1", "Tars", "Kif5b", "Serp1", "Sdad1", "Eif4a1", "Nabp1", "Eif4e", "Ywhaz", "Eif4ebp1", "Nhp2", "Nolc1", "Tatdn2", "Nop14", "Nfyb", "Exoc2", "Stc2", "Cnot6", "Nop56", "Fus", "Rrp9", "Ddx10", "Exosc2", "Cebpg")
HALLMARK_APOPTOSIS	0.0325802	0.120079	0.321776	-0.478556	-1.40776	135	c("Tgfb2", "Btg2", "Bmp2", "Cd14", "Il1b", "Erbb2", "Atf3", "Sod1", "Gpx3", "Cdkn1a", "Cdkn1b", "Sat1", "Gpx1", "Ifngr1", "Bcl2l11", "Bmf", "Gsr", "Mgmt", "Ier3", "Madd", "Gsn", "Txnip", "Timp2", "Mcl1", "Casp6", "Rhob", "Gadd45b", "Birc3", "Igf2r", "Tspo", "Psen2", "Gstm2", "Rela", "Il1a", "Casp2", "Nedd9", "Irf1")
HALLMARK_IL2_STAT5_SIGNALING	0.0359525	0.120079	0.321776	0.447737	1.33532	164	c("Myc", "Ahr", "Spp1", "Ncs1", "Bhlhe40", "Ccnd2", "Irf4", "Socs2", "Csf1", "Lrrc8c", "Furin", "Slc1a5", "Spred2", "Sell", "Hk2", "Klf6", "Uck2", "Anxa4", "Xbp1", "Bcl2l1", "St3gal4", "Alcam", "Rnh1", "Glipr2", "Odc1", "P4ha1", "Selp", "Pim1", "Cyfip1", "Phlda1", "Myo1e", "Plec", "Capg", "Nop2", "Maff", "Rragd", "Itga6", "Cish", "Ikzf2")
HALLMARK_KRAS_SIGNALING_DN	0.0277106	0.120079	0.352488	-0.547043	-1.47977	75	c("Tgfb2", "Btg2", "Nr4a2", "Zbtb16", "Coq8a", "Selenop", "Gprc5c", "Slc25a23", "Rsad2", "Pdk2", "Idua")
HALLMARK_MITOTIC_SPINDLE	0.0360237	0.120079	0.321776	0.441951	1.35311	189	c("Top2a", "Kif11", "Ezr", "Trio", "Synpo", "Kif5b", "Kif3b", "Rapgef5", "Pdlim5", "Tpx2", "Prc1", "Racgap1", "Rasa2", "Myo1e", "Mid1", "Smc4", "Lrpprc", "Rock1", "Mapre1", "Sun2", "Nusap1", "Arl8a", "Dock2", "Nck1", "Net1", "Arhgap5", "Lmnb1", "Lats1", "Cdc42ep2", "Bub1", "Dlg1", "Cenpf", "Cdc27", "Nf1", "Arf6", "Anln", "Cdc42", "Sptan1", "Ywhae", "Rasal2", "Hook3", "Birc5", "Sptbn1", "Pafah1b1"…
HALLMARK_PI3K_AKT_MTOR_SIGNALING	0.0351421	0.120079	0.321776	0.49259	1.36614	93	c("Trib3", "Ddit3", "Prkcb", "Acaca", "Sla", "Rps6ka3", "Actr2", "Plcb1", "Eif4e", "Map2k3", "Myd88", "Cltc", "Nck1", "Slc2a1", "Gsk3b", "Cdk4", "Itpr2", "Sqstm1", "Ywhab", "Smad2", "Ap2m1", "Ecsit", "Ptpn11", "Mapk1", "Ube2d3", "Ube2n", "Mapk9", "Them4", "Hras", "Cfl1", "Rac1", "Cab39")
HALLMARK_UV_RESPONSE_DN	0.0308482	0.120079	0.352488	0.4938	1.40246	111	c("Myc", "Ptprm", "Id1", "Slc7a1", "Bhlhe40", "Dab2", "Prkca", "Met", "Adora2b", "Syne1", "Anxa4", "Pparg", "Runx1", "Adgrl2", "Pdlim5", "Rasa2", "Atp2b1", "Synj2", "Anxa2", "Wdr37", "Ldlr", "Pik3cd", "Mgll", "Abcc1", "Dlg1", "Nr3c1")
HALLMARK_HYPOXIA	0.042568	0.133025	0.321776	-0.455122	-1.35074	151	c("Fos", "Angptl4", "Zfp36", "Dusp1", "Lox", "Plin2", "Vegfa", "Atf3", "Sdc4", "Ackr3", "Cxcr4", "Serpine1", "Nfil3", "Pfkfb3", "Cited2", "Tnfaip3", "Cdkn1a", "Tgm2", "Cdkn1b", "Pnrc1", "Ndrg1", "Foxo3", "Mt1", "Tpd52", "Large1", "Pam", "Prdx5", "Fosl2", "Ier3", "Btg1", "Gaa", "Tpst2", "Hexa", "Noct", "Tiparp", "Ankzf1", "Errfi1", "Sdc3", "Casp6", "Nagk", "Mxi1", "Slc6a6", "Eno3", "Xpnpep1", "Pdk…
HALLMARK_ADIPOGENESIS	0.0572597	0.159055	0.271289	-0.418028	-1.26677	183	c("Angptl4", "Abca1", "Pim3", "Plin2", "Ucp2", "Dgat1", "Sod1", "Slc27a1", "Bcl6", "Sult1a1", "Gpx3", "Pfkfb3", "C3", "Aplp2", "Cd302", "Rab34", "Ifngr1", "Por", "Sorbs1", "Cdkn2c", "Acadl", "Agpat3", "Ech1", "Bckdha", "Fabp4", "Dnajb9", "Idh1", "Apoe", "Phyh", "Lipe", "Slc25a10", "Acads", "Araf", "Tob1", "Cpt2", "Taldo1", "Mgst3", "Uqcr11", "Ltc4s", "Stom", "Ccng2", "Slc25a1", "Crat", "Vegfb", "…
HALLMARK_INTERFERON_GAMMA_RESPONSE	0.055695	0.159055	0.321776	-0.442777	-1.32485	163	c("Oas2", "Pde4b", "Trim25", "Irf7", "Oas3", "Il15", "Ifit3", "St3gal5", "Ifit2", "Fpr1", "Tnfaip3", "Cdkn1a", "Trafd1", "Ly6e", "Epsti1", "Rtp4", "Tapbp", "Rsad2", "Ifitm2", "Ddx60", "Dhx58", "Tnfaip2", "Psmb9", "Slc25a28", "Il10ra", "Lgals3bp", "Btg1", "Irf8", "Txnip", "Rnf213", "Vamp5", "Parp14", "Ifnar2", "Plscr1", "Rnf31", "Fcgr1", "Xaf1", "Ncoa3", "Nod1", "Sp110", "Irf1", "Ogfr", "St8sia4",…
HALLMARK_INFLAMMATORY_RESPONSE	0.0724986	0.190786	0.287805	-0.442694	-1.30589	144	c("Rgs1", "Ccrl2", "Csf3r", "Tnfrsf9", "Btg2", "Lif", "Cd14", "Il1b", "Abca1", "Pde4b", "Irf7", "Cx3cl1", "Il15", "Stab1", "Rnf144b", "Pik3r5", "Serpine1", "Fpr1", "Cdkn1a", "Ebi3", "Sema4d", "Tnfrsf1b", "Osm", "Nod2", "Il7r", "Sgms2", "Ly6e", "Rtp4", "Tapbp", "Cd48", "Marco", "Il10ra", "Cd82", "Axl", "Icosl", "Adgre1", "Rhog")
HALLMARK_EPITHELIAL_MESENCHYMAL_TRANSITION	0.0784708	0.192535	0.227987	-0.447381	-1.27815	107	c("Thbs1", "Lox", "Plod2", "Sdc1", "Vegfa", "Il15", "Sdc4", "Glipr1", "Serpine1", "Tnfaip3", "Tgm2", "Sat1", "Itgb5", "Efemp2", "Fstl1", "Qsox1", "Pmp22", "Ecm1", "Rhob", "Gadd45b", "Plod3", "Fuca1", "Sntb1", "Colgalt1", "Lamc1", "Col6a3", "Itgav", "Fzd8")
HALLMARK_P53_PATHWAY	0.0808646	0.192535	0.287805	-0.427199	-1.28792	171	c("Fos", "Btg2", "Lif", "Bmp2", "Zbtb16", "Sdc1", "Coq8a", "Atf3", "Baiap2", "Iscu", "Cdkn1a", "Sat1", "Tsc22d1", "Ndrg1", "Trafd1", "Foxo3", "Ctsf", "Rpl36", "Osgin1", "Mxd4", "Mknk2", "Phlda3", "Sesn1", "Ctsd", "Ddb2", "Pmm1", "Ier3", "Btg1", "Txnip", "Cd82", "Plxnb2", "Dgka", "Kif13b", "Fuca1", "Rnf19b", "Notch1", "Tob1", "Abcc5", "Il1a", "Tspyl2", "Hexim1", "Abhd4", "Ninj1", "Stom", "Pitpnc1"…
HALLMARK_ESTROGEN_RESPONSE_LATE	0.104	0.236083	0.195789	0.430464	1.25367	136	c("Slc7a5", "Hr", "Papss2", "Olfm1", "Egr3", "Top2a", "Ass1", "Fkbp5", "Rab31", "Klf4", "Il6st", "Xbp1", "Hspa4l", "Rbbp8", "Rps6ka2", "Siah2", "Slc16a1", "Cdh1", "Cd9", "Id2", "Cish", "Ovol2", "Aff1", "Ptpn6", "Cd44", "Slc26a2", "Rabep1", "Ugdh", "Abhd2", "Flnb", "Stil", "Hprt")
HALLMARK_IL6_JAK_STAT3_SIGNALING	0.108652	0.236083	0.191892	-0.489144	-1.29539	69	c("Csf3r", "Cd14", "Lepr", "Il1b", "Pik3r5", "Ebi3", "Tnfrsf1b", "Cxcl2", "Ifngr1", "Tnfrsf21", "Itga4", "Grb2")
HALLMARK_KRAS_SIGNALING_UP	0.11332	0.236083	0.186433	-0.410001	-1.20789	138	c("Angptl4", "Lif", "Bmp2", "Il1b", "Mafb", "Prdm1", "Adam8", "Gprc5b", "Cd37", "Cxcr4", "Tnfaip3", "Mmd", "Tnfrsf1b", "Slpi", "Il7r", "Clec4a3", "Tlr8", "Tspan13", "Fbxo4", "Il10ra", "Ace", "Irf8", "Abcb1a", "Gadd45g", "Hsd11b1", "Laptm5", "Birc3", "Sdccag8", "Fuca1")
HALLMARK_WNT_BETA_CATENIN_SIGNALING	0.133721	0.267442	0.168238	0.561513	1.31453	32	c("Myc", "Ccnd2", "Rbpj", "Kat2a")
HALLMARK_GLYCOLYSIS	0.156057	0.300111	0.159647	-0.394913	-1.17353	159	c("Angptl4", "Plod2", "Sdc1", "Vegfa", "Cenpa", "Sod1", "Cxcr4", "Cited2", "Txn1", "Egln3", "Aldh9a1", "Xylt2", "Pam", "Tpst1", "Mertk", "Ier3", "Qsox1", "Gfpt1", "Agrn", "Idua", "Ankzf1", "Cln6", "Sdc3", "Casp6", "Mxi1", "Idh1", "Stmn1", "Pgls", "Phka2", "Fkbp4", "Gmppa", "Pkp2", "Slc25a10", "Got1", "Taldo1", "Aldh7a1")
HALLMARK_UV_RESPONSE_UP	0.164329	0.304312	0.153159	-0.401465	-1.17028	129	c("Fos", "Btg2", "Bmp2", "Junb", "Nr4a1", "Fosb", "Atf3", "Dgat1", "Sult1a1", "Gpx3", "Grina", "Rab27a", "Bcl2l11", "Selenow", "Hspa2", "Btg1", "Creg1", "Abcb1a", "Urod", "Klhdc3", "Rhob", "Rxrb", "Fkbp4", "Ggh", "Arrb2", "Nptxr", "Nxf1", "Ap2s1", "Irf1", "Acaa1a", "Tuba4a", "Bsg")
HALLMARK_XENOBIOTIC_METABOLISM	0.184739	0.329891	0.143759	-0.389731	-1.15175	145	c("Pdk4", "Tgfb2", "Gstt2", "Serpine1", "Slc46a3", "Pink1", "Smox", "Ptges", "Bphl", "Aldh9a1", "Gstm4", "Cyp27a1", "Lpin2", "Por", "Gsr", "Tpst1", "Pts", "Pmm1", "Irf8", "Abcc3", "Ech1", "Blvrb", "Casp6", "Hsd11b1", "Idh1", "Apoe", "Slc6a6", "Xdh", "Pgrmc1", "Rap1gap")
HALLMARK_COAGULATION	0.260081	0.433468	0.118815	-0.416727	-1.13389	83	c("Apoc1", "Thbd", "Thbs1", "Lgmn", "Serpine1", "Iscu", "Ctsb", "Trf", "C3", "Gsn", "Ctsh")
HALLMARK_PROTEIN_SECRETION	0.253493	0.433468	0.119888	0.411103	1.12171	86	c("Arfgap3", "Snx2", "Ctsc", "Rps6ka3", "Clcn3", "Cln5", "Scamp1", "Cav2", "Vamp3", "Atp1a1", "Atp6v1h", "Rab14", "Cltc", "Anp32e", "Atp7a", "Tmx1", "Uso1", "Ykt6", "Ap2m1", "Mapk1", "Arfgef1", "Dnm1l", "Lamp2", "Ap3b1", "Copb1", "Rab22a", "Yipf6", "Rer1", "Golga4", "Bet1")
HALLMARK_BILE_ACID_METABOLISM	0.299029	0.482305	0.10714	0.403134	1.08926	78	c("Ch25h", "Soat2", "Aqp9", "Abcd2", "Bcar3", "Slc23a2")
HALLMARK_ALLOGRAFT_REJECTION	0.326	0.497835	0.103576	0.363962	1.05999	136	c("Inhba", "Ccnd2", "Irf4", "Cd80", "Prkcb", "Aars", "Csf1", "Ccr5", "Ripk2", "Tlr1", "H2-DMb2", "Abce1", "Rars", "H2-DMa", "Cd47", "Hif1a", "Itgal", "Capg", "Eif3a", "Nme1", "Nck1", "Fcgr2b", "Eif5a", "Degs1", "Eif3j1", "Tnf", "Itgb2", "Ly86", "Ptpn6", "Dars")
HALLMARK_REACTIVE_OXIGEN_SPECIES_PATHWAY	0.328571	0.497835	0.104344	-0.426196	-1.07813	47	c("Junb", "Sod1", "Gpx3", "Txn1", "Gsr", "Ndufa6", "Atox1", "Mgst1", "Mbp", "Hmox2", "Txnrd2", "Stk25", "Cat", "Prdx6", "Fes", "Sbno2", "Hhex", "Gpx4", "Ercc2")
HALLMARK_ANGIOGENESIS	0.346821	0.510031	0.0975449	0.506276	1.09986	23	c("Spp1", "Slco2a1", "Ccnd2", "Olr1", "Lpl", "Fgfr1", "Lrpap1", "Pdgfa")
HALLMARK_COMPLEMENT	0.357285	0.510408	0.0978773	0.351961	1.03196	143	c("Rasgrp1", "Cp", "Src", "Mmp8", "Ctsl", "Dgkg", "Olr1", "Ctsc", "F10", "F5", "Dusp6", "Mmp12", "Pla2g4a", "Gpd2", "Plek", "Dock10", "Usp14", "Lap3", "Pim1", "Prep", "Gnai3", "Adam9", "Pdp1", "Gmfb", "Lta4h", "Maff", "Msrb1", "F7")
HALLMARK_MYOGENESIS	0.383234	0.522126	0.0937465	0.36302	1.03151	112	c("Dapk2", "Sorbs3", "Bhlhe40", "Hbegf", "Cox6a2", "Camk2b", "Ablim1", "Dmd", "Pdlim7", "Tpm3", "Igf1", "Stc2", "Agl")
HALLMARK_NOTCH_SIGNALING	0.395492	0.522126	0.0934449	-0.451057	-1.0401	26	c("Fzd7", "Fzd1", "Dtx4", "Psenen", "Psen2", "Notch1")
HALLMARK_PEROXISOME	0.407258	0.522126	0.0908241	-0.378715	-1.03211	84	c("Sod1", "Dhrs3", "Aldh9a1", "Prdx5", "Hmgcl", "Pex11a", "Pex6", "Ech1", "Abcb1a", "Cln6", "Idh1", "Tspo", "Hsd17b11", "Slc35b2", "Mlycd", "Acsl1", "Abcc5", "Acaa1a", "Crat", "Slc25a19", "Msh2", "Pex5", "Mvp", "Pex11b", "Cat", "Rdh11", "Ercc3", "Fis1", "Abcd1", "Gstk1")
HALLMARK_TGF_BETA_SIGNALING	0.404908	0.522126	0.0919686	-0.404414	-1.03585	51	c("Bmp2", "Thbs1", "Junb", "Serpine1", "Tgif1", "Bmpr1a")
HALLMARK_CHOLESTEROL_HOMEOSTASIS	0.419679	0.524598	0.0888945	0.388273	1.00862	64	c("Trib3", "Atf5", "Fasn", "Pparg", "Alcam", "Lpl", "Stard4", "Hmgcr", "Ldlr", "Sc5d", "Srebf2", "Cd9", "Anxa5", "Mvd", "Aldoc", "Plaur", "Tnfrsf12a", "Antxr2", "Gusb", "Sqle")
HALLMARK_OXIDATIVE_PHOSPHORYLATION	0.518962	0.632881	0.0770737	0.315921	0.966741	190	c("Hspa9", "Idh3a", "Acadsb", "Vdac3", "Atp5b", "Mtrr", "Atp6v1g1", "Timm9", "Abcb7", "Dld", "Dlat", "Slc25a5", "Pdp1", "Lrpprc", "Atp6v1h", "Glud1", "Vdac2", "Ndufab1", "Uqcrq", "Atp6v1c1", "Ndufs4", "Tomm70a", "Cyc1", "Atp5a1", "Ldha", "Pdha1", "Ndufs1", "Alas1", "Atp5j", "Fh1", "Nqo2", "Slc25a12", "Timm17a", "Casp7", "Grpel1", "Uqcrc2", "Dlst", "Pdhx", "Ndufa4", "Atp6v1d", "Sdhc", "Hccs", "Tim…
HALLMARK_ANDROGEN_RESPONSE	0.58498	0.66475	0.0704501	0.337094	0.919343	84	c("Lifr", "Slc38a2", "Arid5b", "Ell2", "Fkbp5", "Rps6ka3", "Appbp2", "Pdlim5", "Hmgcr", "Gnai3", "Camkk2", "Vapa", "Ube2j1", "Ngly1", "Rrp12", "Slc26a2", "Pa2g4", "Abhd2")
HALLMARK_HEDGEHOG_SIGNALING	0.580247	0.66475	0.0728939	-0.419253	-0.918153	21	c("Vegfa", "Tle1", "Ptch1", "Dpysl2", "Ldb1")
HALLMARK_HEME_METABOLISM	0.584867	0.66475	0.0721798	-0.315951	-0.939801	157	c("Epor", "Btg2", "Ucp2", "Ctsb", "C3", "Smox", "Foxo3", "Lpin2", "Khnyn", "Adipor1", "Ppox", "Urod", "Blvrb", "Mxi1", "Htra2", "Pgls", "Acp5", "Rap1gap", "Uros", "Lmo2", "Mgst3", "Ezh1", "Lrp10", "Bsg", "Selenbp1", "Mocos", "Gde1", "Slc10a3", "Ranbp10", "Btrc")
HALLMARK_APICAL_JUNCTION	0.639279	0.699062	0.0667426	-0.319277	-0.92351	120	c("Cx3cl1", "Grb7", "Syk", "Baiap2", "Atp1a3", "Tspan4", "Icam5", "Myh10", "Nectin2", "Speg", "Sdc3", "Cercam", "Rras", "Nectin4", "Mpzl1", "Gnai2", "Actn1", "Evl", "Pbx2", "Inppl1", "Taok2", "Nlgn2", "Myl12b", "Fyb", "Icam2", "Map4k2", "Tmem8b", "Crat", "Actn4", "Pkd1", "Rhof", "Mapk14", "Myh9", "Rac2", "Insig1", "Stx4a")
HALLMARK_SPERMATOGENESIS	0.643137	0.699062	0.0653834	0.331311	0.895781	80	c("Il12rb2", "Hspa4l", "Vdac3", "Pgs1", "Stam2", "Dbf4", "Rad17", "Bub1", "Ezh2", "Sirt1", "Agfg1", "Mast2", "Ide", "Mllt10", "Ncaph", "Tsn", "Topbp1", "She", "Csnk2a2", "Ttk", "Cdk1", "Chfr", "Nek2", "Kif2c", "Prkar2a", "Pias2", "Gmcl1", "Mtor", "Gfi1", "Coil")
HALLMARK_DNA_REPAIR	0.668675	0.711356	0.0646485	-0.30954	-0.91198	141	c("Pde4b", "Pold4", "Ago4", "Tk2", "Ddb2", "Rfc5", "Supt4a", "Guk1", "Surf1", "Cant1", "Pold3", "Polr2e", "Dguok", "Dad1", "Pola2", "Ell", "Nelfe", "Aaas", "Polr3gl", "Taf10", "Zwint", "Hcls1", "Cox17", "Polr2i", "Poll", "Supt5", "Rpa2", "Taf1c", "Ercc3")
HALLMARK_FATTY_ACID_METABOLISM	0.685259	0.713811	0.063079	0.308264	0.896668	134	c("Car4", "Acsl4", "Fasn", "Maoa", "Adipor2", "Odc1", "Gpd2", "S100a10", "Ehhadh", "Dld", "Nbn", "Mgll", "Ldha", "Kmt5a", "Pdha1", "Metap1", "Acsl5", "Fh1", "Fabp1", "Ugdh", "Dlst", "Adsl", "Apex1", "Sdhc", "Hccs", "Hsd17b4", "Aldoa", "Sucla2", "Ywhah", "Mdh2", "Hsp90aa1", "Cpox", "Sdhd", "Hsd17b10", "Nsdhl", "Pdhb")
HALLMARK_PANCREAS_BETA_CELLS	0.774704	0.790514	0.0568864	-0.398423	-0.748249	11	c("Mafb", "Lmo2", "Foxo1", "Srp14", "Stxbp1")
HALLMARK_APICAL_SURFACE	0.828512	0.828512	0.0558265	-0.331527	-0.750393	24	c("Cx3cl1", "Crocc")
